# Saturation barcoding of ribosomal DNA resolves the nucleolar organizer regions of the human genome

**DOI:** 10.64898/2026.11.10.765783

**Authors:** Shudi Zhao, Jakob Wallentin, Tamara Potapova, Shengzhang Zheng, Xinrui Liu, Riza M. Daza, Jennifer L. Gerton, Jay Shendure, Xiaoyi Li

**Author notes:** These authors contributed equally (Shudi Zhao, Jakob Wallentin).

## Abstract

The nucleolus is the hub for ribosome biogenesis in eukaryotic cells. It is assembled on nucleolar organizer regions (NORs), tandem arrays of ribosomal DNA (rDNA) units. In humans, each rDNA unit is ∼45 kb and encodes the 47S ribosomal RNA (rRNA) precursor. Hundreds of rDNA units are present per germline genome, spread across 10 NORs positioned on the short arms of the five acrocentric chromosomes. However, their precise count and structure are unknown. In fact, twenty-five years after the first draft of the human genome, NORs are the <u>only</u> regions of the human genome that remain incompletely resolved, represented in telomere-to-telomere (T2T) reference genomes as gaps or modeled sequences rather than bona fide assemblies. Here we use prime editing to insert degenerate 6-bp DNA barcodes to 99% of taggable rDNA units in a clonal derivative of the leukemia-derived K562 cell line. Following ultra-long-read sequencing, these barcodes serve as molecular identifiers that guide the end-to-end assembly of all 18 NORs of K562’s pseudotriploid genome. The assembly yields: (i) a precise rDNA copy number for each NOR (range 5-43; total 290); (ii) the *cis-* and *trans-*architecture of intragenomic variation in rDNA sequence, both structural and fine-scale; and (iii) patterns of divergence and homogenization within and across NORs that may have arisen during cancer evolution and the subsequent passaging of this line. Finally, by reading the same tags from RNA, we define the relationship between DNA methylation and Pol I transcription at the resolution of individual rDNA units. Together, our study demonstrates how the final tangles of the human genome can at last be resolved, and opens the door to more extensive investigations of how genetic, epigenetic and functional rDNA variation contributes to health and disease.
