## Supplementary material for "Saturation barcoding of ribosomal DNA resolves the nucleolar organizer regions of the human genome": Supplementary Tables.xlsx

### Sheet: Table S1
table S1. Statistics of ONT reads and Hifisam outputs
	Raw reads	Filtered reads > 100 kb	Reads with barcodes	Reads with >1 barcodes	Hifisam output	Scaffolds with rDNA
Read counts	51460743	1124269	13711	2133	119	17
Total length	900621392986	176054869411	649043720	246900887	4448648456	1485990900
N50	39486	153431	68343	123211	99789102	95443716
N50 number	268522	154587	2663	659	17	7
GC (%)	40.87	40.93	57.35	57.08	40.82	41.59

### Sheet: Table S2
table S2. Number of supporting reads for flank sequences
Left flank				Right flank
NOR	Reads contain 1 barcode	Reads contain ≥2 barcodes	Total	NOR	Reads contain 1 barcode	Reads contain ≥2 barcodes	Total
NOR 1	9	4	13	NOR 1	9	4	13
NOR 2	11	3	14	NOR 2	14	5	19
NOR 3	5	4	9	NOR 3	3	4	7
NOR 4	18	4	22	NOR 4	5	4	9
NOR 5	15	8	23	NOR 5	2	6	8
NOR 6	24	3	27	NOR 6	10	3	13
NOR 7	2	9	11	NOR 7	14	9	23
NOR 8	16	6	22	NOR 8	6	4	10
NOR 9	13	7	20	NOR 9	3	3	6
NOR 10	9	6	15	NOR 10	8	4	12
NOR 11	4	7	11	NOR 11	3	1	4
NOR 12	12	9	21	NOR 12	2	3	5
NOR 13	45	10	55	NOR 13	1	4	5
NOR 14	14	10	24	NOR 14	5	8	13
NOR 15	17	8	25	NOR 15	3	1	4
NOR 16	26	2	28	NOR 16	6	1	7
NOR 17	16	3	19	NOR 17	5	2	7
NOR 18	11	6	17	NOR 18	11	15	26

### Sheet: Table S3
table S3. Truncation status of the terminal units
NOR	First unit length	Breakpoint class in Fig. 5	First unit start	First unit end	Retained for downstream analysis	Last unit length	Breakpoint class in Fig. 5	Last unit start	Last unit end	Retained for downstream analysis
1	2797	Magenta	42045	44838	No	10103	Grey	1	9966	No
2	38231	Not applicable	1	44838	Yes	30720	Green	1	31347	No
3	38243	Not applicable	1	44838	Yes	10076	Grey	1	9950	No
4	45937	Not applicable	1	44838	Yes	9828	Grey	1	9950	No
5	44065	Not applicable	1	44838	Yes	10109	Grey	1	10013	No
6	44007	Not applicable	1	44838	Yes	10108	Grey	1	10013	No
7	44216	Not applicable	1	44838	Yes	17888	Blue	1	18561	No
8	44198	Not applicable	1	44838	Yes	10149	Grey	1	10052	No
9	45079	Not applicable	1	44838	Yes	10201	Grey	1	10052	No
10	45076	Not applicable	1	44838	Yes	10202	Grey	1	10052	No
11	40502	Black (methylated)	2832	44838	Yes	8093	Grey	1	7978	No
12	40508	Black (methylated)	2832	44838	Yes	8092	Grey	1	7978	No
13	46185	Not applicable	1	44838	Yes	10077	Grey	1	9950	No
14	46208	Not applicable	1	44838	Yes	10080	Grey	1	9950	No
15	62819	Not applicable	1	44838	Yes	10135	Grey	1	10013	No
16	71669	Not applicable	1	44838	Yes	10124	Grey	1	10013	No
17	44223	Not applicable	1	44838	Yes	10080	Grey	1	9966	No
18	44212	Not applicable	1	44838	Yes	17895	Blue	1	18561	No
*The length, start position, and end position (aligned at the reference KY962518.1) of the terminal units in all NORs.

### Sheet: Table S4
table S4. rDNA structural variation in K562, HG002 and CHM13 genomes
Type	Subtype	Cluster	Subcluster	Number of rDNA units in K562	Number of rDNA units in HG002002	Number of rDNA units in CHM13
1	1	1	6	54	22	8
2	1	1	2 (n = 88), 6 (n = 1), 7 (n = 1), 9 (n = 1)	91	5	7
2	2	1	9 (n = 20), 5 (n = 2)	22	3	6
2	3	1	4	13	0	1
2	4	1	3	2	2	0
2	5	1	4	1	1	0
2	6	1	3	1	0	0
3	1	2	Not applicable	20	0	0
3	2	4	Not applicable	15	0	0
3	3	1	1	13	5	3
3	4	3	Not applicable	10	0	0
3	5	2	Not applicable	4	0	2
3	6	4	Not applicable	1	0	0
4	1	3	Not applicable	9	1	0
4	2	3	Not applicable	2	0	0
4	3	2	Not applicable	2	0	0
4	4	1	1	2	0	3
4	5	3	Not applicable	1	0	0
4	6	1	1	1	0	2
5	1	5	Not applicable	2	0	0
5	2	6	Not applicable	1	0	0
5	3	6	Not applicable	1	0	0
5	4	5	Not applicable	1	0	0
5	5	1	8	1	0	0
5	6	3	Not applicable	1	0	0

### Sheet: Table S5
table S5. List of pegRNAs used in this study
ID	epegRNA sequence	Backbone	Target	Insert
pegRNA1	GCGGTCCTGACGTGCAAATGTTTTAGAGCTAGAAATAGCAAGTTAAAATAAGGCTAGTCCGTTATCAACTTGAAAAAGTGGCACCGAGTCGGTGCGGACGACCGATTGTCTGCACGTCAGTTGACGCGGTTCTATCTAGTTACGCGTTAAACCAACTAGAAA	pU6-Sp-pegRNA-evoPreQ1	28S	GAC
pegRNA2	GAAGAGAAGAGGTTCCGATGTTTTAGAGCTAGAAATAGCAAGTTAAAATAAGGCTAGTCCGTTATCAACTTGAAAAAGTGGCACCGAGTCGGTGCCTTCCCATCGCAGGAACCTCTTTGACGCGGTTCTATCTAGTTACGCGTTAAACCAACTAGAAA	pU6-Sp-pegRNA-evoPreQ1	IGS	TGC
pegRNA3	ATCATTAACGGAGCCCGGAGTTTTAGAGCTAGAAATAGCAAGTTAAAATAAGGCTAGTCCGTTATCAACTTGAAAAAGTGGCACCGAGTCGGTGCGGGCCTCGCCCTCCTCAGGGCTCCGTTAATTGACGCGGTTCTATCTAGTTACGCGTTAAACCAACTAGAAA	pU6-Sp-pegRNA-evoPreQ1	ITS1	TGA
pegRNA4	GTCCGCACCAGTTCTAAGTGTTTTAGAGCTAGAAATAGCAAGTTAAAATAAGGCTAGTCCGTTATCAACTTGAAAAAGTGGCACCGAGTCGGTGCCGCCTAGCAGCCGACTGCTTAGAACTGGTGCTTGACGCGGTTCTATCTAGTTACGCGTTAAACCAACTAGAAA	pU6-Sp-pegRNA-evoPreQ1	28S	AGC
pegRNA5	ATGGGTCGTCGCCGCCACGGTTTTAGAGCTAGAAATAGCAAGTTAAAATAAGGCTAGTCCGTTATCAACTTGAAAAAGTGGCACCGAGTCGGTGCGATCGCACGCCCCCCGTACCGGCGGCGACTTGACGCGGTTCTATCTAGTTACGCGTTAAACCAACTAGAAA	pU6-Sp-pegRNA-evoPreQ1	18S	GGT
pegRNA6	CATCAACGCGGTTCCCCTGGTTTTAGAGCTAGAAATAGCAAGTTAAAATAAGGCTAGTCCGTTATCAACTTGAAAAAGTGGCACCGAGTCGGTGCGGGCGACCCCAGTTAGGGAACCGCTTGACGCGGTTCTATCTAGTTACGCGTTAAACCAACTAGAAA	pU6-Sp-pegRNA-evoPreQ1	IGS	TAA
pegRNA7	CTTGGTCCGTGTTTCAAGAGTTTTAGAGCTAGAAATAGCAAGTTAAAATAAGGCTAGTCCGTTATCAACTTGAAAAAGTGGCACCGAGTCGGTGCCCGACCCGTCTGCATGAAACACGGACCAATTGACGCGGTTCTATCTAGTTACGCGTTAAACCAACTAGAAA	pU6-Sp-pegRNA-evoPreQ1	28S	TGC
pegRNA8	TACGAGGTCGATTTGGCGAGTTTTAGAGCTAGAAATAGCAAGTTAAAATAAGGCTAGTCCGTTATCAACTTGAAAAAGTGGCACCGAGTCGGTGCGGGAGCGCCCTCGGCACCAAATCGACCTCGTTTGACGCGGTTCTATCTAGTTACGCGTTAAACCAACTAGAAA	pU6-Sp-pegRNA-evoPreQ1	ITS1	TGC
pegRNA9	ATTACCCACTCCCGACCCGGTTTTAGAGCTAGAAATAGCAAGTTAAAATAAGGCTAGTCCGTTATCAACTTGAAAAAGTGGCACCGAGTCGGTGCACCTCCCCGGTGAGTCGGGAGTGGGTATTGACGCGGTTCTATCTAGTTACGCGTTAAACCAACTAGAAA	pU6-Sp-pegRNA-evoPreQ1	18S	TCA
pegRNA10	CGAGAGCACGATCTCAAAGGTTTTAGAGCTAGAAATAGCAAGTTAAAATAAGGCTAGTCCGTTATCAACTTGAAAAAGTGGCACCGAGTCGGTGCTGGCGGCCGCTTCCGTGAGATCGTGCTCTTGACGCGGTTCTATCTAGTTACGCGTTAAACCAACTAGAAA	pU6-Sp-pegRNA-evoPreQ1	IGS	CGG
pegRNA11	AGCTCTGCCTAGCTCACAGGTTTTAGAGCTAGAAATAGCAAGTTAAAATAAGGCTAGTCCGTTATCAACTTGAAAAAGTGGCACCGAGTCGGTGCGTCCCCGCTGACCTGAGCTAGGCATTGACGCGGTTCTATCTAGTTACGCGTTAAACCAACTAGAAA	pU6-Sp-pegRNA-evoPreQ1	IGS	GGT
pegRNA12	ATGGGTCGTCGCCGCCACGGTTTTAGAGCTAGAAATAGCAAGTTAAAATAAGGCTAGTCCGTTATCAACTTGAAAAAGTGGCACCGAGTCGGTGCGATCGCACGCCCCCCGTNNNNNNGGCGGCGACTTGACGCGGTTCTATCTAGTTACGCGTTAAACCAACTAGAAA	pU6-Sp-pegRNA-evoPreQ1	18S	6-bp degenerate barcodes
pegRNA13	TACGAGGTCGATTTGGCGAGTTTTAGAGCTAGAAATAGCAAGTTAAAATAAGGCTAGTCCGTTATCAACTTGAAAAAGTGGCACCGAGTCGGTGCGGGAGCGCCCTCGNNNNNNCCAAATCGACCTCGTTTGACGCGGTTCTATCTAGTTACGCGTTAAACCAACTAGAAA	pU6-Sp-pegRNA-evoPreQ1	ITS1	6-bp degenerate barcodes
pegRNA14	gGGCGGAGATGGGCGCCGCGGTTTTAGAGCTAGAAATAGCAAGTTAAAATAAGGCTAGTCCGTTATCAACTTGAAAAAGTGGCACCGAGTCGGTGCGCACTGGACGCCTCGCNNNNNNGGCGCCCATTGACGCGGTTCTATCTAGTTACGCGTTAAACCAACTAGAAA	pU6-Sp-pegRNA-evoPreQ1	28S (ES20L)	6-bp degenerate barcodes

### Sheet: Table S6
table S6. List of oligos used in this study
Name	Sequence	Note
p1	ATCTTGTGGAAAGGACGAAACACCGGCGGTCCTGACGTGCAAATGTTTTAGAGCTAGAA	Forward primer for cloning pegRNA1 tagreting 28S with a GAC insertion
p2	GCGTAACTAGATAGAACCGCGTCAACTGACGTGCAGACAATCGGTCGTCCGCACCGACTCGGTGC	Reverse primer for cloning pegRNA1 tagreting 28S with a GAC insertion
p3	ATCTTGTGGAAAGGACGAAACACCGGAAGAGAAGAGGTTCCGATGTTTTAGAGCTAGAA	Forward primer for cloning pegRNA2 tagreting IGS with a TGC insertion
p4	GCGTAACTAGATAGAACCGCGTCAAAGAGGTTCCTGCGATGGGAAGGCACCGACTCGGTGC	Reverse primer for cloning pegRNA2 tagreting IGS with a TGC insertion
p5	ATCTTGTGGAAAGGACGAAACACCGATCATTAACGGAGCCCGGAGTTTTAGAGCTAGAA	Forward primer for cloning pegRNA3 tagreting ITS1 with a TGA insertion
p6	GCGTAACTAGATAGAACCGCGTCAATTAACGGAGCCCTGAGGAGGGCGAGGCCCGCACCGACTCGGTGC	Reverse primer for cloning pegRNA3 tagreting ITS1 with a TGA insertion
p7	ATCTTGTGGAAAGGACGAAACACCGGTCCGCACCAGTTCTAAGTGTTTTAGAGCTAGAA	Forward primer for cloning pegRNA4 tagreting 28S with a AGC insertion
p8	ATCTTGTGGAAAGGACGAAACACCGGTCCGCACCAGTTCTAAGTGTTTTAGAGCTAGAA	Reverse primer for cloning pegRNA4 tagreting 28S with a AGC insertion
p9	ATCTTGTGGAAAGGACGAAACACCGATGGGTCGTCGCCGCCACGGTTTTAGAGCTAGAA	Forward primer for cloning pegRNA5 tagreting 18S with a GGT insertion
p10	GCGTAACTAGATAGAACCGCGTCAAGTCGCCGCCGGTACGGGGGGCGTGCGATCGCACCGACTCGGTGC	Reverse primer for cloning pegRNA5 tagreting 18S with a GGT insertion
p11	ATCTTGTGGAAAGGACGAAACACCGCATCAACGCGGTTCCCCTGGTTTTAGAGCTAGAA	Forward primer for cloning pegRNA6 tagreting IGS with a TAA insertion
p12	GCGTAACTAGATAGAACCGCGTCAAGCGGTTCCCTAACTGGGGTCGCCCGCACCGACTCGGTGC	Reverse primer for cloning pegRNA6 tagreting IGS with a TAA insertion
p13	ATCTTGTGGAAAGGACGAAACACCGCTTGGTCCGTGTTTCAAGAGTTTTAGAGCTAGAA	Forward primer for cloning pegRNA7 tagreting 28S with a TGC insertion
p14	GCGTAACTAGATAGAACCGCGTCAATTGGTCCGTGTTTCATGCAGACGGGTCGGGCACCGACTCGGTGC	Reverse primer for cloning pegRNA7 tagreting 28S with a TGC insertion
p15	ATCTTGTGGAAAGGACGAAACACCGTACGAGGTCGATTTGGCGAGTTTTAGAGCTAGAA	Forward primer for cloning pegRNA8 tagreting ITS1 with a TGC insertion
p16	GCGTAACTAGATAGAACCGCGTCAAACGAGGTCGATTTGGTGCCGAGGGCGCTCCCGCACCGACTCGGTGC	Reverse primer for cloning pegRNA8 tagreting ITS1 with a TGC insertion
p17	ATCTTGTGGAAAGGACGAAACACCGATTACCCACTCCCGACCCGGTTTTAGAGCTAGAA	Forward primer for cloning pegRNA9 tagreting 18S with a TCA insertion
p18	GCGTAACTAGATAGAACCGCGTCAATACCCACTCCCGACTCACCGGGGAGGTGCACCGACTCGGTGC	Reverse primer for cloning pegRNA9 tagreting 18S with a TCA insertion
p19	ATCTTGTGGAAAGGACGAAACACCGCGAGAGCACGATCTCAAAGGTTTTAGAGCTAGAA	Forward primer for cloning pegRNA10 tagreting IGS with a CGG insertion
p20	GCGTAACTAGATAGAACCGCGTCAAGAGCACGATCTCACGGAAGCGGCCGCCAGCACCGACTCGGTGC	Forward primer for cloning pegRNA10 tagreting IGS with a CGG insertion
p21	ATCTTGTGGAAAGGACGAAACACCGAGCTCTGCCTAGCTCACAGGTTTTAGAGCTAGAA	Forward primer for cloning pegRNA11 tagreting IGS with a GGT insertion
p22	GCGTAACTAGATAGAACCGCGTCAATGCCTAGCTCAGGTCAGCGGGGACGCACCGACTCGGTGC	Reverse primer for cloning pegRNA11 tagreting IGS with a GGT insertion
p23	/5Phos/gcaccgactcggtgccac	Reverse primer for generating pegRNAs12-13 for rDNA barcoding
p24	/5Phos/GATCGCACGCCCCCCGTNNNNNNGGCGGCGACTTGACGCG	Forward primer for cloning pegRNA12 for 18S barcoding (same spacer as pegRNA5)
p25	/5Phos/GGGAGCGCCCTCGNNNNNNCCAAATCGACCTCGTTTGACGCG	Forward primer for cloning pegRNA13 for ITS1 bacoding (same spacer as pegRNA8)
p26	ATCTTGTGGAAAGGACGAAACACCGGGCGGAGATGGGCGCCGCGGTTTTAGAGCTAGAA	Forward primer for cloning pegRNA14 for 28S barcoding
p27	GCGTAACTAGATAGAACCGCGTCAATGGGCGCCNNNNNNGCGAGGCGTCCAGTGCGCACCGACTCGGTGC	Reverse primer for cloning pegRNA14 for 28S barcoding
p28	TCGTCGGCAGCGTCAGATGTGTATAAGAGACAGggaaactctggtggaggtccgt	Forward primer to amplify NOR target region of pegRNA1
p29	GTGACTGGAGTTCAGACGTGTGCTCTTCCGATCTcactaggcactcgcattccacg	Reverse primer to amplify NOR target region of pegRNA1
p30	TCGTCGGCAGCGTCAGATGTGTATAAGAGACAGctcgtgcgtctcatctgtgt	Forward primer to amplify NOR target region of pegRNA2
p31	GTGACTGGAGTTCAGACGTGTGCTCTTCCGATCTgcattgtaaagggtgcgtgg	Reverse primer to amplify NOR target region of pegRNA2
p32	TCGTCGGCAGCGTCAGATGTGTATAAGAGACAGcgctgagaagacggtcgaactt	Forward primer to amplify NOR target region of pegRNA3
p33	GTGACTGGAGTTCAGACGTGTGCTCTTCCGATCTtctctctctcccgtctccctcc	Reverse primer to amplify NOR target region of pegRNA3
p34	TCGTCGGCAGCGTCAGATGTGTATAAGAGACAGtcacatcgcgtcaacacccg	Forward primer to amplify NOR target region of pegRNA4
p35	GTGACTGGAGTTCAGACGTGTGCTCTTCCGATCTccccgttcccccctcctc	Reverse primer to amplify NOR target region of pegRNA4
p36	TCGTCGGCAGCGTCAGATGTGTATAAGAGACAGtagataacctcgggccgatcgc	Forward primer to amplify NOR target region of pegRNA5&12
p37	GTGACTGGAGTTCAGACGTGTGCTCTTCCGATCTctcaggctccctctccggaatc	Reverse primer to amplify NOR target region of pegRNA5&12
p38	TCGTCGGCAGCGTCAGATGTGTATAAGAGACAGggtccagtctgatcccaacc	Forward primer to amplify NOR target region of pegRNA6
p39	GTGACTGGAGTTCAGACGTGTGCTCTTCCGATCTgactgacacgccttccagat	Reverse primer to amplify NOR target region of pegRNA6
p40	TCGTCGGCAGCGTCAGATGTGTATAAGAGACAGtcaccttcattgcgccacgg	Forward primer to amplify NOR target region of pegRNA7
p41	GTGACTGGAGTTCAGACGTGTGCTCTTCCGATCTgactgtccccagtgcgcc	Reverse primer to amplify NOR target region of pegRNA7
p42	TCGTCGGCAGCGTCAGATGTGTATAAGAGACAGccgagtgatccaccgctaag	Forward primer to amplify NOR target region of pegRNA8&13
p43	GTGACTGGAGTTCAGACGTGTGCTCTTCCGATCTtgaaaccttccgacccctct	Reverse primer to amplify NOR target region of pegRNA8&13
p44	TCGTCGGCAGCGTCAGATGTGTATAAGAGACAGgattccggagagggagcctgag	Forward primer to amplify NOR target region of pegRNA9
p45	GTGACTGGAGTTCAGACGTGTGCTCTTCCGATCTgcaccagacttgccctccaatg	Reverse primer to amplify NOR target region of pegRNA9
p46	TCGTCGGCAGCGTCAGATGTGTATAAGAGACAGctctgcctagctcacagcg	Forward primer to amplify NOR target region of pegRNA10
p47	GTGACTGGAGTTCAGACGTGTGCTCTTCCGATCTgttttgggcaccgtttgtgt	Reverse primer to amplify NOR target region of pegRNA10
p48	TCGTCGGCAGCGTCAGATGTGTATAAGAGACAGtcccccacataaacctgcac	Forward primer to amplify NOR target region of pegRNA11
p49	GTGACTGGAGTTCAGACGTGTGCTCTTCCGATCTgactcacggtttcgctttcg	Reverse primer to amplify NOR target region of pegRNA11
p50	TCGTCGGCAGCGTCAGATGTGTATAAGAGACAGcgccctgcccttcacaaagaaa	Forward primer to amplify NOR target region of pegRNA14
p51	GTGACTGGAGTTCAGACGTGTGCTCTTCCGATCTacatgggtcagtcggtcctgag	Reverse primer to amplify NOR target region of pegRNA14
p52	TCGTCGGCAGCGTCAGATGTGTATAAGAGACAGcttgtggaaaggacgaaacaccg	Forward primer to amplify pegRNA plasmid
p53	GTGACTGGAGTTCAGACGTGTGCTCTTCCGATCTACGCGTAACTAGATAGAACCGCGT	Reverse primer to amplify pegRNA plasmid
p54	AATGATACGGCGACCACCGAGATCTACACNNNNNNNNNNTCGTCGGCAGCGTCAGATGTGTATAAGAGACAG	Nextera P5 library index primer
p55	CAAGCAGAAGACGGCATACGAGATNNNNNNNNNNGTGACTGGAGTTCAGACGTGTGCTCTTCCGATCT	Truseq P7 library index primer
